# Censored Least Squares for Imputing Missing Values in PARAFAC Tensor Factorization

**DOI:** 10.1101/2024.07.05.602272

**Authors:** Ethan C. Hung, Enio Hodzic, Zhixin Cyrillus Tan, Aaron S. Meyer

## Abstract

Tensor factorization is a dimensionality reduction method applied to multidimensional arrays. These methods are useful for identifying patterns within a variety of biomedical datasets due to their ability to preserve the organizational structure of experiments and therefore aid in generating meaningful insights. However, missing data in the datasets being analyzed can impose challenges. Tensor factorization can be performed with some level of missing data and reconstruct a complete tensor. However, while tensor methods may impute these missing values, the choice of fitting algorithm may influence the fidelity of these imputations. Previous approaches, based on alternating least squares with prefilled values or direct optimization, suffer from introduced bias or slow computational performance. In this study, we propose that censored least squares can better handle missing values with data structured in tensor form. We ran censored least squares on four different biological datasets and compared its performance against alternating least squares with prefilled values and direct optimization. We used the error of imputation and the ability to infer masked values to benchmark their missing data performance. Censored least squares appeared best suited for the analysis of high-dimensional biological data by accuracy and convergence metrics across several studies.
