## Supplementary Table 1 for "Censored Least Squares for Imputing Missing Values in PARAFAC Tensor Factorization"

### Sheet: Imputation by Chord Mode
Dataset	Mode	0.05			0.1			0.2			0.3			0.4
		DO	ALS	CLS	DO	ALS	CLS	DO	ALS	CLS	DO	ALS	CLS	DO	ALS	CLS
Covid serology	1	0.0333368	0.0249171	0.0235119	0.0318333	0.0255924	0.0243011	0.0291741	0.0250394	0.0231158	0.0330238	0.0250561	0.0223469	0.0251181	0.0205805	0.0178009
	2	0.0309665	0.0252379	0.0227386	0.030756	0.0253573	0.022837	0.0326056	0.025869	0.0208565	0.0292074	0.0243551	0.0190862	0.026774	0.0242041	0.0215826
	3	0.0294198	0.022998	0.0229139	0.0301259	0.0231626	0.0223863	0.0299511	0.0237507	0.020709	0.0271182	0.0232887	0.020606	0.026153	0.0226061	0.0187645
HIV serology	1	0.058309	0.0610402	0.0515921	0.0567905	0.0608029	0.0508032	0.0549297	0.0623041	0.0489518	0.0499346	0.060512	0.0456395	0.0422811	0.0576429	0.0400785
	2	0.0584755	0.0615474	0.0518549	0.0578561	0.0619788	0.0511639	0.056492	0.0617054	0.0497065	0.0546342	0.0614176	0.0476089	0.0521663	0.0620776	0.0452003
	3	0.0582311	0.0623715	0.0521343	0.05788	0.0623991	0.0517889	0.0566531	0.062296	0.0505811	0.0554744	0.0624411	0.0485322	0.0528592	0.0651386	0.0466884
DyeDrop profiling	1	0.018703	0.0159125	0.0157124	0.0184136	0.0165252	0.015896	0.018107	0.0173171	0.0155422	0.0176897	0.0177926	0.0151069	0.0171397	0.0184403	0.0148809
	2	0.018291	0.0154789	0.015006	0.0180671	0.01523	0.0148722	0.017877	0.0156235	0.0145325	0.0181606	0.0172714	0.0154957	0.0190516	0.0186778	0.0162232
	3	0.0186876	0.01561	0.0151877	0.0184696	0.0158176	0.0151156	0.0181146	0.0155374	0.0146233	0.017935	0.015406	0.0139792	0.0173114	0.0152519	0.0132236
BC cytokine	1	0.148685	0.131133	0.123762	0.146388	0.131267	0.123554	0.146453	0.132736	0.123365	0.143479	0.130951	0.119606	0.138718	0.128882	0.115715
	2	0.149327	0.133063	0.125646	0.14923	0.133493	0.12514	0.145702	0.131455	0.122016	0.141252	0.1291	0.118092	0.137766	0.128922	0.113449
	3	0.147782	0.132188	0.124717	0.147818	0.131204	0.123866	0.142399	0.129327	0.119087	0.136983	0.12516	0.114244	0.129256	0.120758	0.105494
	4	0.150554	0.131896	0.126159	0.149425	0.13275	0.124924	0.149038	0.134404	0.122647	0.145875	0.134472	0.11943	0.141667	0.133736	0.117528
