## Supplementary Table 2 for "Censored Least Squares for Imputing Missing Values in PARAFAC Tensor Factorization"

### Sheet: Best Imputed Rank (Entry)
Dataset	Method	0.01	0.05	0.1	0.2	0.3	0.4	0.5
Covid serology	DO	9	10	10	10	10	10	9
	ALS	10	10	10	10	10	7	6
	CLS	10	10	10	10	10	6	6
HIV serology	DO	10	10	10	10	10	10	10
	ALS	10	10	10	10	10	10	10
	CLS	10	10	10	10	10	10	10
DyeDrop profiling	DO	10	10	10	10	10	10	10
	ALS	9	7	7	6	4	3	3
	CLS	7	9	10	9	10	8	7
BC cytokine	DO	20	20	20	20	20	20	20
	ALS	19	20	20	20	20	20	20
	CLS	19	20	20	20	20	20	20
