## Supplementary Table 3 for "Censored Least Squares for Imputing Missing Values in PARAFAC Tensor Factorization"

### Sheet: Best Imputed Rank (Chord)
Dataset	Method	0.01	0.05	0.1	0.2	0.3	0.4	0.5
Covid serology	DO	1	9	9	10	10	9	9
	ALS	1	5	6	3	1	1	1
	CLS	1	10	10	10	7	3	1
HIV serology	DO	10	10	9	10	10	10	10
	ALS	7	4	4	3	2	2	1
	CLS	8	10	3	2	1	1	1
DyeDrop profiling	DO	10	10	10	10	8	8	4
	ALS	4	4	3	1	1	1	1
	CLS	10	8	10	8	3	1	1
BC cytokine	DO	20	20	20	20	20	20	20
	ALS	20	20	20	20	20	20	20
	CLS	20	19	20	17	17	18	18
