## Supplementary Table 4 for "Censored Least Squares for Imputing Missing Values in PARAFAC Tensor Factorization"

### Sheet: Median Time for Data Processing
		0.05			0.1			0.2			0.3			0.4
Dataset	Imputation Type	DO	ALS	CLS	DO	ALS	CLS	DO	ALS	CLS	DO	ALS	CLS	DO	ALS	CLS
Covid serology	entry	0.0441986	0.00504518	0.073815	0.0443509	0.00521219	0.0742264	0.085301	0.0105048	0.133381	0.0438067	0.00512099	0.0704483	0.0448143	0.00406015	0.0601841
	chord	0.0388956	0.00332546	0.0410118	0.0393176	0.00364649	0.0428776	0.101892	0.0052855	0.0452532	0.0427589	0.00204587	0.0405422	0.0393918	0.00204778	0.0379512
HIV serology	entry	0.100472	0.0213109	0.124521	0.139728	0.0167395	0.120979	0.100553	0.0161575	0.119671	0.0951962	0.0159445	0.112441	0.0965801	0.0159681	0.111026
	chord	0.0995805	0.0118289	0.126307	0.103952	0.014074	0.104163	0.0973996	0.0114483	0.0953492	0.100714	0.0109855	0.0882437	0.0909168	0.0106411	0.0879303
DyeDrop profiling	entry	0.0951418	0.0121546	0.149016	0.0971191	0.0124221	0.150968	0.0989912	0.0113902	0.142232	0.0947468	0.010111	0.140964	0.0950016	0.00896406	0.127987
	chord	0.0951599	0.00941491	0.121261	0.0953199	0.00855505	0.127135	0.0950451	0.00588977	0.116656	0.0781521	0.00592649	0.109311	0.0800301	0.00598013	0.103932
BC cytokine	entry	0.0184443	0.0103093	0.104137	0.0184071	0.0102632	0.102962	0.0184408	0.0103527	0.0994055	0.0183733	0.0103868	0.0959042	0.0184981	0.0103322	0.0922725
	chord	0.0179899	0.0101514	0.0935476	0.0184222	0.0102327	0.0945166	0.0183402	0.0102304	0.0876423	0.0184375	0.0102515	0.0851569	0.0183872	0.0103099	0.0835235
